# Resetting of the 24-nt siRNA landscape in rice zygotes

**DOI:** 10.1101/2020.08.31.275958

**Authors:** Chenxin Li, Jonathan I. Gent, Hengping Xu, Hong Fu, Scott D. Russell, Venkatesan Sundaresan

## Abstract

**Background:** The zygote, a totipotent stem cell, constitutes a critical stage of the life cycle of sexually reproducing organisms. It is produced by the fusion of two differentiated cells — the egg and sperm, which in plants have radically different siRNA transcriptomes from each other and from multicellular embryos. Due to technical challenges, the epigenetic changes that accompany the zygotic transition are poorly understood.

**Results:** Here, we characterized the small RNA transcriptome of rice zygotes. We found widespread redistribution of 24-nt siRNAs relative to gametes, including absence of sperm signature siRNAs, reduction at egg signature siRNA loci, and upregulation at seedling signature siRNA loci. Loci with reduced siRNAs in zygote relative to egg were gene-distal and heterochromatic, while loci with increased siRNAs relative to egg had a similar genomic distribution to canonical siRNA loci. Although both egg and zygote siRNA loci had higher mCHH level in wildtype than in *drm2* embryo, zygote but not egg siRNA loci were associated with hypermethylation in mature embryo. A small fraction of siRNA loci (~1%) called siren loci accounted for 60% of all siRNAs within zygote siRNA loci, that likely arose from maternal carryover as they had similarly abundant siRNAs in egg; these siren loci were not associated with embryo hypermethylation.

**Conclusions:** Taken together, our results indicate re-distribution of siRNAs in rice zygotes towards the canonical vegetative profile, that are consistent with the initiation of resetting of the gametic epigenome before the first embryonic division.
