## Supplemental Table 1 for "Resetting of the 24-nt siRNA landscape in rice zygotes"

### Sheet: mapped small RNA counts
Tissue	SRA accession	mapped 20-25nt reads (in millions)*	mapping rate (%)*	removed PCR duplicates (%)
intact ovary, 8-9 hours after fertilization	SRX9852985	8.3706	98.922	87.4
intact ovary, 8-9 hours after fertilization	SRX9852984	7.80801	98.8338	90.03
intact ovary, 8-9 hours after fertilization	SRX9852983	12.2209	96.4617	82.39
seedling shoot, 7 days after planting	SRX9059986	1.76909	93.6611	94.19
seedling shoot, 7 days after planting	SRX9852982	4.76079	97.6975	88.94
zygote, 8-9 hours after fertilization	SRX9059980	0.352024	86.4261	98.35
zygote, 8-9 hours after fertilization	SRX9059981	0.314367	86.4389	98.19
zygote, 8-9 hours after fertilization	SRX9059982	0.58042	88.6058	97.79
zygote, 8-9 hours after fertilization	SRX9059983	0.417289	88.5575	97.63
zygote, 8-9 hours after fertilization	SRX9059984	1.63555	93.3963	93.01
zygote, 8-9 hours after fertilization	SRX9059985	1.57856	93.4441	91.65
*PCR duplicates were removed before mapping to the genome
